# Monocyte Dysregulation Defines an MDD-Specific Transcriptional Signature Closely Linked to Clinical MDD Traits

**DOI:** 10.1101/2025.08.12.669833

**Authors:** Laura Meier, Medhanie Mulaw, Verena Durner, Luca Schäfer, Carlos Schönfeldt-Lecuona, Verena Bopp, Heiko Graf, Markus Otto, Petra Steinacker, Henning Großkopf, Karin M. Danzer

## Abstract

**Objective:** Major depressive disorder (MDD) is a highly heterogeneous psychiatric condition contributing significantly to the global disease burden. In a subset of MDD patients inflammatory processes accompany the disease and this has also been reported for other psychiatric conditions like schizophrenia (SZ). However, little is known regarding immune deregulation in relation to clinical symptoms.

**Methods:** Cellular indexing of transcriptomes and epitopes by sequencing (CITE-Seq) of peripheral blood mononuclear cells (PBMCs) from patients with MDD (n=22), SZ (n=10), and healthy controls (HCs, n=26) was performed, yielding 633,284 high-quality single-cell profiles. Differential gene expression, cell composition, pathway enrichment, and weighted gene co-expression network analyses were conducted. MDD symptom severity was assessed using the Beck Depression Inventory-II (BDI-II), enabling the correlation of gene expression with individual disease symptoms.

**Results:** We identified disease-specific transcriptomic signatures for MDD as well as for SZ and shared gene expression changes between the two conditions. For MDD, monocyte numbers were elevated concomitant with a strong enrichment of interferon signaling. The MDD-specific signature involving all peripheral cell types correlated strongly with key symptoms of depression like sadness or pessimism. Reactome analysis identified nuclear factor kappa-light-chain-enhancer of activated B cells (NF-κB)–associated pathways among the genes positively correlating with disease symptoms and traits.

**Conclusion:** Our findings might help to stratify psychiatric patients and provide a multidimensional framework for investigating immune contributions to psychiatric disorders and highlight potential targets for therapeutic intervention. Clinical symptoms might be reflected on a molecular level paving the way for more targeted and effective interventions.
