## Supplementary table 2 for "Monocyte Dysregulation Defines an MDD-Specific Transcriptional Signature Closely Linked to Clinical MDD Traits"

### Sheet: Supplement Table 2_disease sign
MDD disease signature		SZ disease signature
upregulated	downregulated	upregulated	downregulated
DDIT4	GIMAP7	RPS4Y1	RPS26
S100A9	TRAF3IP3	UTY	WDR74
NFKBIA	ST6GAL1	JUND	MT-ND4L
SMAP2	KANSL1	NFKBIA	ATP5ME
S100A8	TNFAIP8	MYLIP	CRIP1
FKBP5	EIF4A2	GNAS	PPDPF
DUSP1	ARHGAP25	DDX3Y	NDUFA3
JUNB	HNRNPF	EIF1AY	ISG15
CD55	TRMT112	HLA-DQA2	POLR2L
TNFAIP3	GPR174	BTF3	NDUFA1
TSC22D3	S1PR1	DDX5	PET100
CXCR4	AL592183.1	EIF1	ATP5MF
SNX9	C16orf54	NACA	TMA7
HIST1H1D	RIPOR2	EEF1A1	ARL17A
PER1	MBNL1	HNRNPA2B1	KANSL1
HLA-DQA2	ADGRG7	FBXO33	COX6B1
MYLIP	MT-ND3	SP3	ATP5MD
HIST2H2AC	CCM2	CCNL1	ELOB
AREG	ADD3	EIF3F	HLA-E
EIF1	TMEM35B	KDM5D	SLA
TXNIP	N4BP2L2	FBXL5	ATP5F1E
MT-ND1	ZCCHC7	ELF1	HLA-A
FBXO33	RBX1	WTAP	RPL31
CEMIP2	DYNLL1	LAMTOR1	RPL36
KLF9	CXCR3	HNRNPA3	RPL38
AFF4	SUPT3H	PNISR	RPS21
SOD2	ARL17B	PPP3R1	ADGRG7
SRSF5	SLC27A4	TMEM238	RPL37A
CXCL8	DDX58	CUL3	RPS29
LANCL2	MT-ND6	UBE2D3	RPS27
SQSTM1	GIMAP6	UBALD2	TMSB10
RAD23B	IRF2	CHCHD2	RPL37
UBC	RTP4	VAPA	MT-ND1
RBM39	GLS	NFKB1	MT-ND3
ZNF326	CD200R1	EXOSC6	MT-ND4
NR1D2	RUNX1	GGNBP2	UQCR11
HIST1H3D	SHOC1	SIAH1	ROMO1
ATF4	C14orf119	RAD23B	LRRC37A2
GPX4	HERC4	ZNF326	RPP38
GGNBP2	RASA1	EIF3M	ATP5MPL
CCNT1	ARL17A	LANCL2	ZNF276
WTAP	NOP10	RYK	LINGO1
ZC3H7A	LY9	CFL2	C16orf54
HBP1	TNFSF14	HINT1	NDUFB1
CCNL1	RPP38	ATP11B	SARS
SH3D19	MRPL50	FUBP1	INKA2
TSPYL2	HSPA1B	PNN	LRRC75A
CAPN7	TMEM60	CPSF6	POLR2I
SYAP1	PNP	STRAP	THEMIS2
RNF138	SH3YL1	UBE2M	ARL17B
PPM1B	MT1X	PTGES3	DHX36
SCAND1	HSPA1A	TRA2B	TIMM8B
ABHD17B	CKS2	STXBP5	RGPD2
AKAP8	LDAH	CAPN7	BRD9
ZNF394	RHD	SRSF10	WASHC1
PRPF8	SNRPG	ALYREF	FKBP2
PCIF1	MFAP1	HNRNPA0	ZNF565
EIF4H	STIM2	ANXA7	CCDC174
CDK11A	FASLG	EPC1	ZBED5
HEBP2	MAT2B	KLHL15	RSBN1L
DNAJB12	ATF7IP	ACSL3	TRMT10B
ATG2A	LFNG	MFSD14A	MRPL52
NCBP2AS2	MRFAP1L1	CAMTA1	MTRNR2L12
WDR43	C4orf3	RFNG	NMT1
EIF3G	TTC9C	COX7A2L	C4orf48
ARL6IP4	CHMP5	HNRNPH3	PPP1R3E
MRPL23	TMEM258	HBP1	POMC
U2AF1L5	ZNF217	G3BP2	BOLA2B
FAM53C	LYSMD2	H1FX	OVCH1
QRICH1	RAB33A	MORF4L1	LRRC37A
RSL1D1	CLCN3	HNRNPH2	TTC9C
YME1L1	SP4	SLC25A36	FARS2
RNF145	APBB1IP	MARCH6	UBA1
CWF19L1	TRMT1L	RTRAF	THAP5
VPS28	IKZF1	ECD	CTCF
DPP7	SPOP	FBXO7	PHKG1
KANSL2	SAXO2	MGAT4B	ZNF224
DLST	FUT11	UQCRFS1	PIP5K1A
PSMC1	MGST3	RNF139	TAF11
VPS51	CHIC1	KRT10	IARS2
POLR3C	CHORDC1	YME1L1	PCED1A
TCTE3	TBCA	GRSF1	GTF2IRD2
URM1	DUT	METTL16	UBAP1L
RNF114	NCK1	ABHD17B	IKBKB
KARS	ZNRD1	RLIM	MEPCE
ICAM3	ATP6V0E1	UQCRC2	WDR6
UQCRFS1	ZMYND11	TWF1	MTG2
NR4A2	XPO1	YRDC	HPS3
MAIP1	FARS2	MED17	TMEM102
TIMM23	GOLPH3L	SRP9	CMTR2
RNF139	UMAD1	MDH2	RNASEL
YJU2	NFYB	UTP18	NPIPA1
SNRPA1	GEMIN6	PRMT1	NOP2
PSMC5	LRRC37A2	CLNS1A	MZF1
DUS3L	EXOSC3	TRIR	SLC25A1
NOP58	PIGBOS1	GORASP2	MOCS3
DRG1	INKA2	MRPL44	ZNF865
SRRM1	MTX2	ZNF639
UBXN1	NEK1	EIF5
EIF3D	PSMB5	MCM9
RBM34	AASDHPPT	PHF10
TUBGCP6	TBCK	MOB4
AIMP1	GPR18	COPS2
RPF1	GPM6B	AKR7A2
EIF2AK2	ARL6IP6	DZIP3
ADAR	RPRD2	TMEM256
SYF2	BET1	TRAF6
	CETN3	KANSL2
	SLC25A20	MED30
	FAM117A	THAP11
	RAD51B	RNF10
	PIGF	SDHC
	NIFK	FOCAD
	C17orf97	CCT4
	ASF1A	DNAJA2
	GPBP1	EIF3B
	OBI1	CCDC115
	AFF1	CLK1
	ATP8B1	MRPS35
	RBM12B	DAZAP1
	MITD1
	NRBF2
	INTS6
	PHF23
	C12orf65
	MFHAS1
	NGRN
	CARNMT1
	MPLKIP
	PHF5A
	MTERF1
	EMSY
	TRIM21
	G3BP1
	DNAJB14
	CSTF3
	SUPT20H
	PURA
	DHX36
	NOC3L
	BCDIN3D
	LSM6
	CCDC90B
	PARP11
	DAB1
	RSU1
	IRAK1BP1
	PAQR8
	CWC22
	SHPRH
	PDCD10
	TP53RK
	ARMC1
	DYNC1I2
	ZNF638
	TNFAIP8L2
	MRPS6
	LEMD3
	ASXL2
	TMEM14B
	DECR1
	TFB1M
	MRPL35
	ORC4
	ZNF830
	DIMT1
	GOPC
	POLR3K
	RIC8B
	TRMT13
	C1orf131
	TAF1B
	PPP1R18
	NAPEPLD
	VTA1
	CGGBP1
	SH2D3C
	BANF1
	CCDC66
	TASOR
	USO1
	S100PBP
	HSPB11
	NEK7
	SNRPD3
	SETD5
	MIA2
	LSM8
	GIN1
	ITGB3BP
	PMS1
	KBTBD7
	MBNL3
	MRPL32
	TTC13
	RFX3
	PGBD2
	ZNF780B
	CP
	NSL1
	ATG4C
	ZNF720
	COA4
	NUDCD1
	FPGT
	C1GALT1C1
	KRIT1
	MANEA
	MED31
	PAPOLG
	CDC16
	GEMIN2
	PPME1
	NOTCH2NLC
	ARFIP1
	METTL15
	TRMT11
	TMEM260
	MID1IP1
	AKAP11
	MED7
	FAM98A
	GTF2E1
	MRPS18C
	SCYL3
	ZNF585B
	PYGO2
	CMTR2
	MED28
	GTF2A1
	ZMYM1
	FBXL2
	TTC5
	RANBP9
	COG6
	CHM
	YAE1
	FMC1
	FAM122C
	SDHAF1
	NDUFB3
	RPP25L
	DTWD1
	SMARCAD1
	RTL8A
	EMC2
	TMEM170A
	SMIM15
	RNF44
	IMMP1L
	METTL18
	FBXO45
	ORC5
	DAXX
	POLH
	COA6
	ZNF33B
	KRCC1
	COL10A1
	TEFM
	MIB1
	AKAP10
	THAP6
	ZNF2
	KLHL9
	PFDN2
	KLF6
	FAM50B
	SLC30A7
	MSANTD4
	DNAJC16
	SLC30A6
	KIAA0586
	TOB2
	ZC3H13
	MGA
	TGDS
	ZNF518A
	MED11
	TMEM168
	TIA1
	SNRNP40
	RNASEL
	BORCS6
	THAP5
	SIRT5
	MRPL42
	GSKIP
	ZNF816
	LENG1
	MMUT
	SETDB2
	FBXO22
	PUS10
	PHF14
	RARRES1
	PACRGL
	CLOCK
	TMEM184C
	DCAF10
	PDE6D
	CLDN12
	ZNF260
	NUP37
	IWS1
	TRMT10B
	UFSP2
	XIAP
	ZNF146
	MFSD4B
	CHTOP
	LRRC37A
	METTL14
	BICRAL
	FAM200A
	PDCD6
	ACTL6A
	GCNA
	CISD1
	UBR2
	FAM114A2
	WDTC1
	SRSF1
	EIF1B
	ZNF546
	ERBIN
	ZCCHC3
	ESF1
	MINPP1
	GTF2H5
	ARHGAP35
	CPSF2
	SNX14
	METTL21A
	USP37
	CMTM1
	TRIP11
	NDUFAF1
	ROCK2
	PCNX4
	SIKE1
	LRCH1
	PIGP
	SMIM30
	IGIP
	PRIMPOL
	TM2D2
	ZNF140
	GGPS1
	STAMBP
	ANKRD46
	PPP1R10
	TRAPPC8
	ZNF654
	HSD17B7
	C2orf42
	FP565260.1
	RMDN1
	AGL
	MRPS14
	JPT2
	TAF1A
	ATF1
	SARS
	LACTB2
	MLLT10
	ZNF148
	MAD2L1BP
	CLYBL
	GOLGA5
	URGCP
	TRIM27
	RSPRY1
	CEP162
	DBT
	PELO
	TMTC3
	GTPBP10
	COA3
	TMEM65
	ARV1
	MRPS17
	ZNF33A
	TRAPPC6B
	ZBED5
	TMA16
	POMC
	MTRES1
	TAF12
	UBLCP1
	C11orf54
	PPAT
	BOD1
	RELCH
	ZDHHC13
	SLC35A1
	YIPF5
	GTPBP2
	SPDYE16
	RBM45
	RMND1
	PHC3
	FAM149B1
	C9orf85
	SLF2
	UBN2
	ANKRD17
	WDR36
	UTP3
	TRIM66
	ATF7
	EXOC1
	RAB5B
	TIMMDC1
	ANKRD13C
	ARID1A
	CBY1
	KRBOX4
	FMO4
	NT5DC1
	POLE2
	DNASE1
	EIF4E
	MRS2
	DBR1
	ABL1
	TASOR2
	BMT2
	JRKL
	UTP6
	LMBRD2
	FASTKD1
	ZKSCAN4
	VAPB
	VPS45
	LRIG2
	TM2D1
	STX6
	KATNBL1
	MAK
	BORA
	SLC25A17
	ERCC4
	HDHD2
	ZCCHC9
	RNF170
	ZNF200
	CENPQ
	PIGM
	AGAP5
	MTIF3
	MSMO1
	CWC27
	PTRH2
	TCEANC2
	TRIM13
	ARL13B
	ZMYND8
	ZNF565
	ALKBH3
	AASDH
	TRMT5
	ZNF234
	PDCL
	POLI
	NUP50
	SDHC
	RTN4IP1
	PRPSAP2
	INTS14
	THAP2
	SMURF2
	CNOT1
	CBFA2T2
	CCNY
	COPG2
	TCAIM
	ZKSCAN3
	ZSCAN21
	ATP11C
	TMEM251
	MED19
	TRUB1
	PRR14L
	BUD13
	MTRF1
	ZNF770
	RBM4B
	ANAPC4
	GTF3C3
	INTS2
	C5orf51
	MOCS3
	WRAP73
	ZNF561
	BCL2L13
	HIBADH
	ZNF576
	ARMC10
	TYW3
	SPDYE5
	VPS37A
	CREB1
	PPP2CB
	ESCO1
	AP5M1
	TFCP2
	INTS4
	DROSHA
	PTCD2
	GPAM
	POGZ
	TIMM21
	FBXL4
	KRAS
	DDX59
	TAB1
	ZNF605
	TXNL4B
	ZNF514
	DDI2
	SDHAF2
	ZNF330
	PDHX
	ABHD18
	GIGYF2
	OSBP2
	GOSR1
	HMBOX1
	CTCF
	NHEJ1
	WDR75
	GCFC2
	PPP3CB
	WDR3
	UBE2K
	METTL25
	TIAM2
	IPO7
	CDK9
	ATP6V1C1
	AVIL
	RAD51D
	CBFB
	RPP14
	NBEAL1
	ACTR3B
	CEPT1
	FAM193B
	FLCN
	LEPR
	ZFP64
	DNAJC13
	APIP
	TSG101
	ALG8
	PPP4R2
	UPF1
	ENOX2
	TMCC1
	EYA3
	SLC30A9
	SIK2
	DPY19L4
	SLC25A40
	EVI2A
	TBCEL
	NFYC
	FBXO38
	WIPF2
