## Supplementary table 1 for "Monocyte Dysregulation Defines an MDD-Specific Transcriptional Signature Closely Linked to Clinical MDD Traits"

### Sheet: Tabelle1
	ID	sex (m/f)	age
	MDD 1	f	45			MDD conhort with age and sex matched healthy controls
	MDD 2	m	58
	MDD 3	f	32			SZ cohort with age and sex matched healthy controls
	MDD 4	f	50
	MDD 5	f	45
	MDD 6	f	59		cohort	average age	± SD
	MDD 7	f	64		MDD	42.7727	15.8082
	MDD 8	f	18		HC(MDD)	45.4231	14.8436
	MDD 9	m	61		SZ	38.4	8.04432
	MDD 10	f	41		HC(SZ)	38.1	11.5417
	MDD 11	f	49
	MDD 12	f	22
	MDD 13	f	27
	MDD 14	f	55
	MDD 15	f	61
	MDD 16	f	61
	MDD 17	m	22
	MDD 18	m	35
	MDD 19	m	43
	MDD 20	m	22
	MDD 21	f	18
	MDD 22	f	53
	HC 3	m	55
	HC 4	f	48
	HC 5	m	55
	HC 8	f	57
	HC 9	f	47
	HC 10	f	65
	HC 11	f	23
	HC 12	f	21
	HC14	f	54
	HC 15	f	62
	HC 17	f	59
	HC 21	f	54
	HC 22	f	20
	HC 23	m	64
	HC 24	f	53
	HC 25	f	63
	HC 1	f	31
	HC 6	f	59
	HC 20	m	33
	HC 2	f	42
	HC 18	m	40
	HC 7	f	40
	HC 26	m	29
	HC 19	m	55
	HC 13	f	27
	HC 16	m	25
	SZ 1	f	34
	SZ 2	f	59
	SZ 3	m	36
	SZ 4	f	39
	SZ 5	m	42
	SZ 6	f	37
	SZ 7	m	34
	SZ 8	m	40
	SZ 9	f	31
	SZ 10	m	32
